# Comparative analysis of drug-like EP300/CREBBP acetyltransferase inhibitors

**DOI:** 10.1101/2023.05.15.540887

**Authors:** McKenna C. Crawford, Deepika R. Tripu, Samuel A. Barritt, Yihang Jing, Diamond Gallimore, Stephen C. Kales, Natarajan V. Bhanu, Ying Xiong, Yuhong Fang, Kamaria A. T. Butler, Christopher A. LeClair, Nathan P. Coussens, Anton Simeonov, Benjamin A. Garcia, Christian C. Dibble, Jordan L. Meier

## Abstract

The human acetyltransferase paralogs EP300 and CREBBP are master regulators of lysine acetylation whose activity has been implicated in various cancers. In the half-decade since the first drug-like inhibitors of these proteins were reported, three unique molecular scaffolds have taken precedent: an indane spiro-oxazolidinedione (A-485), a spiro-hydantoin (iP300w), and an aminopyridine (CPI-1612). Despite increasing use of these molecules to study lysine acetylation, the dearth of data regarding their relative biochemical and biological potencies makes their application as chemical probes a challenge. To address this gap, here we present a comparative study of drug-like EP300/CREBBP acetyltransferase inhibitors. First, we determine the biochemical and biological potencies of A-485, iP300w, and CPI-1612, highlighting the increased potency of the latter two compounds at physiological acetyl-CoA concentrations. Cellular evaluation shows that inhibition of histone acetylation and cell growth closely aligns with the biochemical potencies of these molecules, consistent with an on-target mechanism. Finally, we demonstrate the utility of comparative pharmacology by using it to investigate the hypothesis that increased CoA synthesis caused by knockout of PANK4 can competitively antagonize binding of EP300/CREBBP inhibitors and demonstrate proof-of-concept photorelease of a potent inhibitor molecule. Overall, our study demonstrates how knowledge of relative inhibitor potency can guide the study of EP300/CREBBP-dependent mechanisms and suggests new approaches to target delivery, thus broadening the therapeutic window of these preclinical epigenetic drug candidates.
