## Supplementary material for "Comparative analysis of drug-like EP300/CREBBP acetyltransferase inhibitors": Table S1

### Sheet: NSC identifiers
A-485 (1)	842816
iP300w (2)	842815
CPI-1612 (3)	842814
inobrodib	818619
FT-6876	828853
JQ-1	760183

### Sheet: A-485
EXPID	NSC	CONCUNIT	LCONC	PANEL	CELL	PANELNBR	CELLNBR	ENDPOINT	NLOGVALUE
2301NS84	842816	Molar	-8	Leukemia	CCRF-CEM	7	3	GI50	6.08
2301NS84	842816	Molar	-8	Leukemia	CCRF-CEM	7	3	IC50	5.05
2301NS84	842816	Molar	-8	Leukemia	CCRF-CEM	7	3	LC50	4
2301NS84	842816	Molar	-8	Leukemia	CCRF-CEM	7	3	TGI	4
2301NS84	842816	Molar	-8	Leukemia	HL-60(TB)	7	8	GI50	5.6
2301NS84	842816	Molar	-8	Leukemia	HL-60(TB)	7	8	IC50	4.75
2301NS84	842816	Molar	-8	Leukemia	HL-60(TB)	7	8	LC50	4
2301NS84	842816	Molar	-8	Leukemia	HL-60(TB)	7	8	TGI	4
2301NS84	842816	Molar	-8	Leukemia	K-562	7	5	GI50	5.96
2301NS84	842816	Molar	-8	Leukemia	K-562	7	5	IC50	5.76
2301NS84	842816	Molar	-8	Leukemia	K-562	7	5	LC50	4
2301NS84	842816	Molar	-8	Leukemia	K-562	7	5	TGI	4
2301NS84	842816	Molar	-8	Leukemia	MOLT-4	7	6	GI50	6.46
2301NS84	842816	Molar	-8	Leukemia	MOLT-4	7	6	IC50	5.73
2301NS84	842816	Molar	-8	Leukemia	MOLT-4	7	6	LC50	4
2301NS84	842816	Molar	-8	Leukemia	MOLT-4	7	6	TGI	4.52
2301NS84	842816	Molar	-8	Leukemia	RPMI-8226	7	10	GI50	6.24
2301NS84	842816	Molar	-8	Leukemia	RPMI-8226	7	10	IC50	5.72
2301NS84	842816	Molar	-8	Leukemia	RPMI-8226	7	10	LC50	4
2301NS84	842816	Molar	-8	Leukemia	RPMI-8226	7	10	TGI	4
2301NS84	842816	Molar	-8	Leukemia	SR	7	19	GI50	5.09
2301NS84	842816	Molar	-8	Leukemia	SR	7	19	IC50	4.36
2301NS84	842816	Molar	-8	Leukemia	SR	7	19	LC50	4
2301NS84	842816	Molar	-8	Leukemia	SR	7	19	TGI	4
2301NS84	842816	Molar	-8	Non-Small Cell Lung Cancer	A549/ATCC	1	4	GI50	4.86
2301NS84	842816	Molar	-8	Non-Small Cell Lung Cancer	A549/ATCC	1	4	IC50	4.47
2301NS84	842816	Molar	-8	Non-Small Cell Lung Cancer	A549/ATCC	1	4	LC50	4
2301NS84	842816	Molar	-8	Non-Small Cell Lung Cancer	A549/ATCC	1	4	TGI	4
2301NS84	842816	Molar	-8	Non-Small Cell Lung Cancer	EKVX	1	8	GI50	4.93
2301NS84	842816	Molar	-8	Non-Small Cell Lung Cancer	EKVX	1	8	IC50	4.01
2301NS84	842816	Molar	-8	Non-Small Cell Lung Cancer	EKVX	1	8	LC50	4
2301NS84	842816	Molar	-8	Non-Small Cell Lung Cancer	EKVX	1	8	TGI	4
2301NS84	842816	Molar	-8	Non-Small Cell Lung Cancer	HOP-62	1	26	GI50	4.81
2301NS84	842816	Molar	-8	Non-Small Cell Lung Cancer	HOP-62	1	26	IC50	4
2301NS84	842816	Molar	-8	Non-Small Cell Lung Cancer	HOP-62	1	26	LC50	4
2301NS84	842816	Molar	-8	Non-Small Cell Lung Cancer	HOP-62	1	26	TGI	4
2301NS84	842816	Molar	-8	Non-Small Cell Lung Cancer	HOP-92	1	29	GI50	5.21
2301NS84	842816	Molar	-8	Non-Small Cell Lung Cancer	HOP-92	1	29	IC50	4
2301NS84	842816	Molar	-8	Non-Small Cell Lung Cancer	HOP-92	1	29	LC50	4
2301NS84	842816	Molar	-8	Non-Small Cell Lung Cancer	HOP-92	1	29	TGI	4
2301NS84	842816	Molar	-8	Non-Small Cell Lung Cancer	NCI-H23	1	1	GI50	5.54
2301NS84	842816	Molar	-8	Non-Small Cell Lung Cancer	NCI-H23	1	1	IC50	4.64
2301NS84	842816	Molar	-8	Non-Small Cell Lung Cancer	NCI-H23	1	1	LC50	4
2301NS84	842816	Molar	-8	Non-Small Cell Lung Cancer	NCI-H23	1	1	TGI	4
2301NS84	842816	Molar	-8	Non-Small Cell Lung Cancer	NCI-H322M	1	17	GI50	5
2301NS84	842816	Molar	-8	Non-Small Cell Lung Cancer	NCI-H322M	1	17	IC50	4
2301NS84	842816	Molar	-8	Non-Small Cell Lung Cancer	NCI-H322M	1	17	LC50	4
2301NS84	842816	Molar	-8	Non-Small Cell Lung Cancer	NCI-H322M	1	17	TGI	4
2301NS84	842816	Molar	-8	Non-Small Cell Lung Cancer	NCI-H460	1	21	GI50	4.56
2301NS84	842816	Molar	-8	Non-Small Cell Lung Cancer	NCI-H460	1	21	IC50	4.45
2301NS84	842816	Molar	-8	Non-Small Cell Lung Cancer	NCI-H460	1	21	LC50	4
2301NS84	842816	Molar	-8	Non-Small Cell Lung Cancer	NCI-H460	1	21	TGI	4
2301NS84	842816	Molar	-8	Non-Small Cell Lung Cancer	NCI-H522	1	3	GI50	5.35
2301NS84	842816	Molar	-8	Non-Small Cell Lung Cancer	NCI-H522	1	3	IC50	4.14
2301NS84	842816	Molar	-8	Non-Small Cell Lung Cancer	NCI-H522	1	3	LC50	4
2301NS84	842816	Molar	-8	Non-Small Cell Lung Cancer	NCI-H522	1	3	TGI	4
2301NS84	842816	Molar	-8	Colon Cancer	COLO 205	4	10	GI50	6.03
2301NS84	842816	Molar	-8	Colon Cancer	COLO 205	4	10	IC50	4.74
2301NS84	842816	Molar	-8	Colon Cancer	COLO 205	4	10	LC50	4
2301NS84	842816	Molar	-8	Colon Cancer	COLO 205	4	10	TGI	4
2301NS84	842816	Molar	-8	Colon Cancer	HCC-2998	4	2	GI50	5.41
2301NS84	842816	Molar	-8	Colon Cancer	HCC-2998	4	2	IC50	4.7
2301NS84	842816	Molar	-8	Colon Cancer	HCC-2998	4	2	LC50	4
2301NS84	842816	Molar	-8	Colon Cancer	HCC-2998	4	2	TGI	4
2301NS84	842816	Molar	-8	Colon Cancer	HCT-116	4	3	GI50	4.78
2301NS84	842816	Molar	-8	Colon Cancer	HCT-116	4	3	IC50	4.62
2301NS84	842816	Molar	-8	Colon Cancer	HCT-116	4	3	LC50	4
2301NS84	842816	Molar	-8	Colon Cancer	HCT-116	4	3	TGI	4
2301NS84	842816	Molar	-8	Colon Cancer	HCT-15	4	15	GI50	5.58
2301NS84	842816	Molar	-8	Colon Cancer	HCT-15	4	15	IC50	5.33
2301NS84	842816	Molar	-8	Colon Cancer	HCT-15	4	15	LC50	4
2301NS84	842816	Molar	-8	Colon Cancer	HCT-15	4	15	TGI	4
2301NS84	842816	Molar	-8	Colon Cancer	HT29	4	1	GI50	5.3
2301NS84	842816	Molar	-8	Colon Cancer	HT29	4	1	IC50	5
2301NS84	842816	Molar	-8	Colon Cancer	HT29	4	1	LC50	4
2301NS84	842816	Molar	-8	Colon Cancer	HT29	4	1	TGI	4
2301NS84	842816	Molar	-8	Colon Cancer	KM12	4	17	GI50	5.26
2301NS84	842816	Molar	-8	Colon Cancer	KM12	4	17	IC50	4.78
2301NS84	842816	Molar	-8	Colon Cancer	KM12	4	17	LC50	4
2301NS84	842816	Molar	-8	Colon Cancer	KM12	4	17	TGI	4
2301NS84	842816	Molar	-8	Colon Cancer	SW-620	4	9	GI50	4.98
2301NS84	842816	Molar	-8	Colon Cancer	SW-620	4	9	IC50	4.59
2301NS84	842816	Molar	-8	Colon Cancer	SW-620	4	9	LC50	4
2301NS84	842816	Molar	-8	Colon Cancer	SW-620	4	9	TGI	4
2301NS84	842816	Molar	-8	CNS Cancer	SF-268	12	14	GI50	5.26
2301NS84	842816	Molar	-8	CNS Cancer	SF-268	12	14	IC50	4.07
2301NS84	842816	Molar	-8	CNS Cancer	SF-268	12	14	LC50	4
2301NS84	842816	Molar	-8	CNS Cancer	SF-268	12	14	TGI	4
2301NS84	842816	Molar	-8	CNS Cancer	SF-295	12	15	GI50	5.82
2301NS84	842816	Molar	-8	CNS Cancer	SF-295	12	15	IC50	5.06
2301NS84	842816	Molar	-8	CNS Cancer	SF-295	12	15	LC50	4
2301NS84	842816	Molar	-8	CNS Cancer	SF-295	12	15	TGI	4
2301NS84	842816	Molar	-8	CNS Cancer	SF-539	12	16	GI50	5.17
2301NS84	842816	Molar	-8	CNS Cancer	SF-539	12	16	IC50	4.42
2301NS84	842816	Molar	-8	CNS Cancer	SF-539	12	16	LC50	4
2301NS84	842816	Molar	-8	CNS Cancer	SF-539	12	16	TGI	4
2301NS84	842816	Molar	-8	CNS Cancer	SNB-19	12	2	GI50	5.25
2301NS84	842816	Molar	-8	CNS Cancer	SNB-19	12	2	IC50	4.18
2301NS84	842816	Molar	-8	CNS Cancer	SNB-19	12	2	LC50	4
2301NS84	842816	Molar	-8	CNS Cancer	SNB-19	12	2	TGI	4
2301NS84	842816	Molar	-8	CNS Cancer	SNB-75	12	5	GI50	4.43
2301NS84	842816	Molar	-8	CNS Cancer	SNB-75	12	5	IC50	4
2301NS84	842816	Molar	-8	CNS Cancer	SNB-75	12	5	LC50	4
2301NS84	842816	Molar	-8	CNS Cancer	SNB-75	12	5	TGI	4
2301NS84	842816	Molar	-8	CNS Cancer	U251	12	9	GI50	4.87
2301NS84	842816	Molar	-8	CNS Cancer	U251	12	9	IC50	4.45
2301NS84	842816	Molar	-8	CNS Cancer	U251	12	9	LC50	4
2301NS84	842816	Molar	-8	CNS Cancer	U251	12	9	TGI	4
2301NS84	842816	Molar	-8	Melanoma	LOX IMVI	10	1	GI50	5.38
2301NS84	842816	Molar	-8	Melanoma	LOX IMVI	10	1	IC50	5.07
2301NS84	842816	Molar	-8	Melanoma	LOX IMVI	10	1	LC50	4
2301NS84	842816	Molar	-8	Melanoma	LOX IMVI	10	1	TGI	4
2301NS84	842816	Molar	-8	Melanoma	MALME-3M	10	2	GI50	6.87
2301NS84	842816	Molar	-8	Melanoma	MALME-3M	10	2	IC50	4
2301NS84	842816	Molar	-8	Melanoma	MALME-3M	10	2	LC50	4
2301NS84	842816	Molar	-8	Melanoma	MALME-3M	10	2	TGI	4
2301NS84	842816	Molar	-8	Melanoma	M14	10	14	GI50	5.32
2301NS84	842816	Molar	-8	Melanoma	M14	10	14	IC50	4
2301NS84	842816	Molar	-8	Melanoma	M14	10	14	LC50	4
2301NS84	842816	Molar	-8	Melanoma	M14	10	14	TGI	4
2301NS84	842816	Molar	-8	Melanoma	MDA-MB-435	5	11	GI50	5.5
2301NS84	842816	Molar	-8	Melanoma	MDA-MB-435	5	11	IC50	4
2301NS84	842816	Molar	-8	Melanoma	MDA-MB-435	5	11	LC50	4
2301NS84	842816	Molar	-8	Melanoma	MDA-MB-435	5	11	TGI	4
2301NS84	842816	Molar	-8	Melanoma	SK-MEL-2	10	5	GI50	4.87
2301NS84	842816	Molar	-8	Melanoma	SK-MEL-2	10	5	IC50	4
2301NS84	842816	Molar	-8	Melanoma	SK-MEL-2	10	5	LC50	4
2301NS84	842816	Molar	-8	Melanoma	SK-MEL-2	10	5	TGI	4
2301NS84	842816	Molar	-8	Melanoma	SK-MEL-28	10	8	GI50	4.63
2301NS84	842816	Molar	-8	Melanoma	SK-MEL-28	10	8	IC50	4
2301NS84	842816	Molar	-8	Melanoma	SK-MEL-28	10	8	LC50	4
2301NS84	842816	Molar	-8	Melanoma	SK-MEL-28	10	8	TGI	4
2301NS84	842816	Molar	-8	Melanoma	SK-MEL-5	10	7	GI50	5.93
2301NS84	842816	Molar	-8	Melanoma	SK-MEL-5	10	7	IC50	5.54
2301NS84	842816	Molar	-8	Melanoma	SK-MEL-5	10	7	LC50	4
2301NS84	842816	Molar	-8	Melanoma	SK-MEL-5	10	7	TGI	4
2301NS84	842816	Molar	-8	Melanoma	UACC-257	10	21	GI50	6.33
2301NS84	842816	Molar	-8	Melanoma	UACC-257	10	21	IC50	4
2301NS84	842816	Molar	-8	Melanoma	UACC-257	10	21	LC50	4
2301NS84	842816	Molar	-8	Melanoma	UACC-257	10	21	TGI	4
2301NS84	842816	Molar	-8	Melanoma	UACC-62	10	20	GI50	5.45
2301NS84	842816	Molar	-8	Melanoma	UACC-62	10	20	IC50	4
2301NS84	842816	Molar	-8	Melanoma	UACC-62	10	20	LC50	4
2301NS84	842816	Molar	-8	Melanoma	UACC-62	10	20	TGI	4
2301NS84	842816	Molar	-8	Ovarian Cancer	IGROV1	6	10	GI50	5.27
2301NS84	842816	Molar	-8	Ovarian Cancer	IGROV1	6	10	IC50	4.27
2301NS84	842816	Molar	-8	Ovarian Cancer	IGROV1	6	10	LC50	4
2301NS84	842816	Molar	-8	Ovarian Cancer	IGROV1	6	10	TGI	4
2301NS84	842816	Molar	-8	Ovarian Cancer	OVCAR-3	6	1	GI50	5.24
2301NS84	842816	Molar	-8	Ovarian Cancer	OVCAR-3	6	1	IC50	4.52
2301NS84	842816	Molar	-8	Ovarian Cancer	OVCAR-3	6	1	LC50	4
2301NS84	842816	Molar	-8	Ovarian Cancer	OVCAR-3	6	1	TGI	4
2301NS84	842816	Molar	-8	Ovarian Cancer	OVCAR-4	6	2	GI50	5.08
2301NS84	842816	Molar	-8	Ovarian Cancer	OVCAR-4	6	2	IC50	4
2301NS84	842816	Molar	-8	Ovarian Cancer	OVCAR-4	6	2	LC50	4
2301NS84	842816	Molar	-8	Ovarian Cancer	OVCAR-4	6	2	TGI	4
2301NS84	842816	Molar	-8	Ovarian Cancer	OVCAR-5	6	3	GI50	4.72
2301NS84	842816	Molar	-8	Ovarian Cancer	OVCAR-5	6	3	IC50	4
2301NS84	842816	Molar	-8	Ovarian Cancer	OVCAR-5	6	3	LC50	4
2301NS84	842816	Molar	-8	Ovarian Cancer	OVCAR-5	6	3	TGI	4
2301NS84	842816	Molar	-8	Ovarian Cancer	OVCAR-8	6	5	GI50	4.46
2301NS84	842816	Molar	-8	Ovarian Cancer	OVCAR-8	6	5	IC50	4.06
2301NS84	842816	Molar	-8	Ovarian Cancer	OVCAR-8	6	5	LC50	4
2301NS84	842816	Molar	-8	Ovarian Cancer	OVCAR-8	6	5	TGI	4
2301NS84	842816	Molar	-8	Ovarian Cancer	NCI/ADR-RES	5	2	GI50	4.32
2301NS84	842816	Molar	-8	Ovarian Cancer	NCI/ADR-RES	5	2	IC50	4
2301NS84	842816	Molar	-8	Ovarian Cancer	NCI/ADR-RES	5	2	LC50	4
2301NS84	842816	Molar	-8	Ovarian Cancer	NCI/ADR-RES	5	2	TGI	4
2301NS84	842816	Molar	-8	Ovarian Cancer	SK-OV-3	6	11	GI50	4
2301NS84	842816	Molar	-8	Ovarian Cancer	SK-OV-3	6	11	IC50	4
2301NS84	842816	Molar	-8	Ovarian Cancer	SK-OV-3	6	11	LC50	4
2301NS84	842816	Molar	-8	Ovarian Cancer	SK-OV-3	6	11	TGI	4
2301NS84	842816	Molar	-8	Renal Cancer	786-0	9	18	GI50	4.27
2301NS84	842816	Molar	-8	Renal Cancer	786-0	9	18	IC50	4
2301NS84	842816	Molar	-8	Renal Cancer	786-0	9	18	LC50	4
2301NS84	842816	Molar	-8	Renal Cancer	786-0	9	18	TGI	4
2301NS84	842816	Molar	-8	Renal Cancer	A498	9	13	GI50	5.46
2301NS84	842816	Molar	-8	Renal Cancer	A498	9	13	IC50	4
2301NS84	842816	Molar	-8	Renal Cancer	A498	9	13	LC50	4
2301NS84	842816	Molar	-8	Renal Cancer	A498	9	13	TGI	4
2301NS84	842816	Molar	-8	Renal Cancer	ACHN	9	23	GI50	6.01
2301NS84	842816	Molar	-8	Renal Cancer	ACHN	9	23	IC50	5.58
2301NS84	842816	Molar	-8	Renal Cancer	ACHN	9	23	LC50	4
2301NS84	842816	Molar	-8	Renal Cancer	ACHN	9	23	TGI	4
2301NS84	842816	Molar	-8	Renal Cancer	CAKI-1	9	15	GI50	6.57
2301NS84	842816	Molar	-8	Renal Cancer	CAKI-1	9	15	IC50	5.32
2301NS84	842816	Molar	-8	Renal Cancer	CAKI-1	9	15	LC50	4
2301NS84	842816	Molar	-8	Renal Cancer	CAKI-1	9	15	TGI	4
2301NS84	842816	Molar	-8	Renal Cancer	RXF 393	9	16	GI50	4.33
2301NS84	842816	Molar	-8	Renal Cancer	RXF 393	9	16	IC50	4
2301NS84	842816	Molar	-8	Renal Cancer	RXF 393	9	16	LC50	4
2301NS84	842816	Molar	-8	Renal Cancer	RXF 393	9	16	TGI	4
2301NS84	842816	Molar	-8	Renal Cancer	SN12C	9	8	GI50	5.17
2301NS84	842816	Molar	-8	Renal Cancer	SN12C	9	8	IC50	4
2301NS84	842816	Molar	-8	Renal Cancer	SN12C	9	8	LC50	4
2301NS84	842816	Molar	-8	Renal Cancer	SN12C	9	8	TGI	4
2301NS84	842816	Molar	-8	Renal Cancer	TK-10	9	24	GI50	5.17
2301NS84	842816	Molar	-8	Renal Cancer	TK-10	9	24	IC50	4
2301NS84	842816	Molar	-8	Renal Cancer	TK-10	9	24	LC50	4
2301NS84	842816	Molar	-8	Renal Cancer	TK-10	9	24	TGI	4
2301NS84	842816	Molar	-8	Renal Cancer	UO-31	9	4	GI50	6.21
2301NS84	842816	Molar	-8	Renal Cancer	UO-31	9	4	IC50	5.66
2301NS84	842816	Molar	-8	Renal Cancer	UO-31	9	4	LC50	4
2301NS84	842816	Molar	-8	Renal Cancer	UO-31	9	4	TGI	4
2301NS84	842816	Molar	-8	Prostate Cancer	PC-3	11	1	GI50	6.4
2301NS84	842816	Molar	-8	Prostate Cancer	PC-3	11	1	IC50	5.49
2301NS84	842816	Molar	-8	Prostate Cancer	PC-3	11	1	LC50	4
2301NS84	842816	Molar	-8	Prostate Cancer	PC-3	11	1	TGI	4
2301NS84	842816	Molar	-8	Prostate Cancer	DU-145	11	3	GI50	4.77
2301NS84	842816	Molar	-8	Prostate Cancer	DU-145	11	3	IC50	4.45
2301NS84	842816	Molar	-8	Prostate Cancer	DU-145	11	3	LC50	4
2301NS84	842816	Molar	-8	Prostate Cancer	DU-145	11	3	TGI	4
2301NS84	842816	Molar	-8	Breast Cancer	MCF7	5	1	GI50	6.45
2301NS84	842816	Molar	-8	Breast Cancer	MCF7	5	1	IC50	6.2
2301NS84	842816	Molar	-8	Breast Cancer	MCF7	5	1	LC50	4
2301NS84	842816	Molar	-8	Breast Cancer	MCF7	5	1	TGI	4
2301NS84	842816	Molar	-8	Breast Cancer	MDA-MB-231/ATCC	5	5	GI50	4.62
2301NS84	842816	Molar	-8	Breast Cancer	MDA-MB-231/ATCC	5	5	IC50	4
2301NS84	842816	Molar	-8	Breast Cancer	MDA-MB-231/ATCC	5	5	LC50	4
2301NS84	842816	Molar	-8	Breast Cancer	MDA-MB-231/ATCC	5	5	TGI	4
2301NS84	842816	Molar	-8	Breast Cancer	HS 578T	5	6	GI50	5.82
2301NS84	842816	Molar	-8	Breast Cancer	HS 578T	5	6	IC50	4
2301NS84	842816	Molar	-8	Breast Cancer	HS 578T	5	6	LC50	4
2301NS84	842816	Molar	-8	Breast Cancer	HS 578T	5	6	TGI	4
2301NS84	842816	Molar	-8	Breast Cancer	BT-549	5	13	GI50	4
2301NS84	842816	Molar	-8	Breast Cancer	BT-549	5	13	IC50	4
2301NS84	842816	Molar	-8	Breast Cancer	BT-549	5	13	LC50	4
2301NS84	842816	Molar	-8	Breast Cancer	BT-549	5	13	TGI	4
2301NS84	842816	Molar	-8	Breast Cancer	T-47D	5	14	GI50	5.72
2301NS84	842816	Molar	-8	Breast Cancer	T-47D	5	14	IC50	4
2301NS84	842816	Molar	-8	Breast Cancer	T-47D	5	14	LC50	4
2301NS84	842816	Molar	-8	Breast Cancer	T-47D	5	14	TGI	4
2301NS84	842816	Molar	-8	Breast Cancer	MDA-MB-468	5	18	GI50	6.46
2301NS84	842816	Molar	-8	Breast Cancer	MDA-MB-468	5	18	IC50	4.29
2301NS84	842816	Molar	-8	Breast Cancer	MDA-MB-468	5	18	LC50	4
2301NS84	842816	Molar	-8	Breast Cancer	MDA-MB-468	5	18	TGI	4

### Sheet: iP300w
EXPID	NSC	CONCUNIT	LCONC	PANEL	CELL	PANELNBR	CELLNBR	ENDPOINT	NLOGVALUE
2301NS84	842815	Molar	-8.3	Leukemia	CCRF-CEM	7	3	GI50	7.26
2301NS84	842815	Molar	-8.3	Leukemia	CCRF-CEM	7	3	IC50	5.36
2301NS84	842815	Molar	-8.3	Leukemia	CCRF-CEM	7	3	LC50	4.3
2301NS84	842815	Molar	-8.3	Leukemia	CCRF-CEM	7	3	TGI	4.3
2301NS84	842815	Molar	-8.3	Leukemia	HL-60(TB)	7	8	GI50	6.66
2301NS84	842815	Molar	-8.3	Leukemia	HL-60(TB)	7	8	IC50	4.74
2301NS84	842815	Molar	-8.3	Leukemia	HL-60(TB)	7	8	LC50	4.3
2301NS84	842815	Molar	-8.3	Leukemia	HL-60(TB)	7	8	TGI	4.3
2301NS84	842815	Molar	-8.3	Leukemia	K-562	7	5	GI50	7.08
2301NS84	842815	Molar	-8.3	Leukemia	K-562	7	5	IC50	6.86
2301NS84	842815	Molar	-8.3	Leukemia	K-562	7	5	LC50	4.3
2301NS84	842815	Molar	-8.3	Leukemia	K-562	7	5	TGI	4.3
2301NS84	842815	Molar	-8.3	Leukemia	MOLT-4	7	6	GI50	7.64
2301NS84	842815	Molar	-8.3	Leukemia	MOLT-4	7	6	IC50	6.54
2301NS84	842815	Molar	-8.3	Leukemia	MOLT-4	7	6	LC50	4.3
2301NS84	842815	Molar	-8.3	Leukemia	MOLT-4	7	6	TGI	4.3
2301NS84	842815	Molar	-8.3	Leukemia	RPMI-8226	7	10	GI50	7.51
2301NS84	842815	Molar	-8.3	Leukemia	RPMI-8226	7	10	IC50	6.95
2301NS84	842815	Molar	-8.3	Leukemia	RPMI-8226	7	10	LC50	4.3
2301NS84	842815	Molar	-8.3	Leukemia	RPMI-8226	7	10	TGI	4.3
2301NS84	842815	Molar	-8.3	Leukemia	SR	7	19	GI50	4.75
2301NS84	842815	Molar	-8.3	Leukemia	SR	7	19	IC50	4.3
2301NS84	842815	Molar	-8.3	Leukemia	SR	7	19	LC50	4.3
2301NS84	842815	Molar	-8.3	Leukemia	SR	7	19	TGI	4.3
2301NS84	842815	Molar	-8.3	Non-Small Cell Lung Cancer	A549/ATCC	1	4	GI50	5.5
2301NS84	842815	Molar	-8.3	Non-Small Cell Lung Cancer	A549/ATCC	1	4	IC50	4.71
2301NS84	842815	Molar	-8.3	Non-Small Cell Lung Cancer	A549/ATCC	1	4	LC50	4.3
2301NS84	842815	Molar	-8.3	Non-Small Cell Lung Cancer	A549/ATCC	1	4	TGI	4.3
2301NS84	842815	Molar	-8.3	Non-Small Cell Lung Cancer	EKVX	1	8	GI50	5.25
2301NS84	842815	Molar	-8.3	Non-Small Cell Lung Cancer	EKVX	1	8	IC50	4.3
2301NS84	842815	Molar	-8.3	Non-Small Cell Lung Cancer	EKVX	1	8	LC50	4.3
2301NS84	842815	Molar	-8.3	Non-Small Cell Lung Cancer	EKVX	1	8	TGI	4.3
2301NS84	842815	Molar	-8.3	Non-Small Cell Lung Cancer	HOP-62	1	26	GI50	5.03
2301NS84	842815	Molar	-8.3	Non-Small Cell Lung Cancer	HOP-62	1	26	IC50	4.3
2301NS84	842815	Molar	-8.3	Non-Small Cell Lung Cancer	HOP-62	1	26	LC50	4.3
2301NS84	842815	Molar	-8.3	Non-Small Cell Lung Cancer	HOP-62	1	26	TGI	4.3
2301NS84	842815	Molar	-8.3	Non-Small Cell Lung Cancer	HOP-92	1	29	GI50	6.22
2301NS84	842815	Molar	-8.3	Non-Small Cell Lung Cancer	HOP-92	1	29	IC50	4.3
2301NS84	842815	Molar	-8.3	Non-Small Cell Lung Cancer	HOP-92	1	29	LC50	4.3
2301NS84	842815	Molar	-8.3	Non-Small Cell Lung Cancer	HOP-92	1	29	TGI	4.3
2301NS84	842815	Molar	-8.3	Non-Small Cell Lung Cancer	NCI-H23	1	1	GI50	6.47
2301NS84	842815	Molar	-8.3	Non-Small Cell Lung Cancer	NCI-H23	1	1	IC50	5.08
2301NS84	842815	Molar	-8.3	Non-Small Cell Lung Cancer	NCI-H23	1	1	LC50	4.3
2301NS84	842815	Molar	-8.3	Non-Small Cell Lung Cancer	NCI-H23	1	1	TGI	4.3
2301NS84	842815	Molar	-8.3	Non-Small Cell Lung Cancer	NCI-H322M	1	17	GI50	5.93
2301NS84	842815	Molar	-8.3	Non-Small Cell Lung Cancer	NCI-H322M	1	17	IC50	4.3
2301NS84	842815	Molar	-8.3	Non-Small Cell Lung Cancer	NCI-H322M	1	17	LC50	4.3
2301NS84	842815	Molar	-8.3	Non-Small Cell Lung Cancer	NCI-H322M	1	17	TGI	4.3
2301NS84	842815	Molar	-8.3	Non-Small Cell Lung Cancer	NCI-H460	1	21	GI50	4.85
2301NS84	842815	Molar	-8.3	Non-Small Cell Lung Cancer	NCI-H460	1	21	IC50	4.66
2301NS84	842815	Molar	-8.3	Non-Small Cell Lung Cancer	NCI-H460	1	21	LC50	4.3
2301NS84	842815	Molar	-8.3	Non-Small Cell Lung Cancer	NCI-H460	1	21	TGI	4.3
2301NS84	842815	Molar	-8.3	Non-Small Cell Lung Cancer	NCI-H522	1	3	GI50	6.24
2301NS84	842815	Molar	-8.3	Non-Small Cell Lung Cancer	NCI-H522	1	3	IC50	4.3
2301NS84	842815	Molar	-8.3	Non-Small Cell Lung Cancer	NCI-H522	1	3	LC50	4.3
2301NS84	842815	Molar	-8.3	Non-Small Cell Lung Cancer	NCI-H522	1	3	TGI	4.3
2301NS84	842815	Molar	-8.3	Colon Cancer	COLO 205	4	10	GI50	6.48
2301NS84	842815	Molar	-8.3	Colon Cancer	COLO 205	4	10	IC50	4.72
2301NS84	842815	Molar	-8.3	Colon Cancer	COLO 205	4	10	LC50	4.3
2301NS84	842815	Molar	-8.3	Colon Cancer	COLO 205	4	10	TGI	4.3
2301NS84	842815	Molar	-8.3	Colon Cancer	HCC-2998	4	2	GI50	6.6
2301NS84	842815	Molar	-8.3	Colon Cancer	HCC-2998	4	2	IC50	4.84
2301NS84	842815	Molar	-8.3	Colon Cancer	HCC-2998	4	2	LC50	4.3
2301NS84	842815	Molar	-8.3	Colon Cancer	HCC-2998	4	2	TGI	4.3
2301NS84	842815	Molar	-8.3	Colon Cancer	HCT-116	4	3	GI50	4.99
2301NS84	842815	Molar	-8.3	Colon Cancer	HCT-116	4	3	IC50	4.82
2301NS84	842815	Molar	-8.3	Colon Cancer	HCT-116	4	3	LC50	4.3
2301NS84	842815	Molar	-8.3	Colon Cancer	HCT-116	4	3	TGI	4.3
2301NS84	842815	Molar	-8.3	Colon Cancer	HCT-15	4	15	GI50	5.58
2301NS84	842815	Molar	-8.3	Colon Cancer	HCT-15	4	15	IC50	5.37
2301NS84	842815	Molar	-8.3	Colon Cancer	HCT-15	4	15	LC50	4.3
2301NS84	842815	Molar	-8.3	Colon Cancer	HCT-15	4	15	TGI	4.3
2301NS84	842815	Molar	-8.3	Colon Cancer	HT29	4	1	GI50	6.46
2301NS84	842815	Molar	-8.3	Colon Cancer	HT29	4	1	IC50	5.33
2301NS84	842815	Molar	-8.3	Colon Cancer	HT29	4	1	LC50	4.3
2301NS84	842815	Molar	-8.3	Colon Cancer	HT29	4	1	TGI	4.3
2301NS84	842815	Molar	-8.3	Colon Cancer	KM12	4	17	GI50	5.92
2301NS84	842815	Molar	-8.3	Colon Cancer	KM12	4	17	IC50	4.77
2301NS84	842815	Molar	-8.3	Colon Cancer	KM12	4	17	LC50	4.3
2301NS84	842815	Molar	-8.3	Colon Cancer	KM12	4	17	TGI	4.3
2301NS84	842815	Molar	-8.3	Colon Cancer	SW-620	4	9	GI50	5.47
2301NS84	842815	Molar	-8.3	Colon Cancer	SW-620	4	9	IC50	4.83
2301NS84	842815	Molar	-8.3	Colon Cancer	SW-620	4	9	LC50	4.3
2301NS84	842815	Molar	-8.3	Colon Cancer	SW-620	4	9	TGI	4.3
2301NS84	842815	Molar	-8.3	CNS Cancer	SF-268	12	14	GI50	6.14
2301NS84	842815	Molar	-8.3	CNS Cancer	SF-268	12	14	IC50	4.3
2301NS84	842815	Molar	-8.3	CNS Cancer	SF-268	12	14	LC50	4.3
2301NS84	842815	Molar	-8.3	CNS Cancer	SF-268	12	14	TGI	4.3
2301NS84	842815	Molar	-8.3	CNS Cancer	SF-295	12	15	GI50	6.64
2301NS84	842815	Molar	-8.3	CNS Cancer	SF-295	12	15	IC50	5.48
2301NS84	842815	Molar	-8.3	CNS Cancer	SF-295	12	15	LC50	4.3
2301NS84	842815	Molar	-8.3	CNS Cancer	SF-295	12	15	TGI	4.3
2301NS84	842815	Molar	-8.3	CNS Cancer	SF-539	12	16	GI50	5.75
2301NS84	842815	Molar	-8.3	CNS Cancer	SF-539	12	16	IC50	4.3
2301NS84	842815	Molar	-8.3	CNS Cancer	SF-539	12	16	LC50	4.3
2301NS84	842815	Molar	-8.3	CNS Cancer	SF-539	12	16	TGI	4.3
2301NS84	842815	Molar	-8.3	CNS Cancer	SNB-19	12	2	GI50	6.46
2301NS84	842815	Molar	-8.3	CNS Cancer	SNB-19	12	2	IC50	4.3
2301NS84	842815	Molar	-8.3	CNS Cancer	SNB-19	12	2	LC50	4.3
2301NS84	842815	Molar	-8.3	CNS Cancer	SNB-19	12	2	TGI	4.3
2301NS84	842815	Molar	-8.3	CNS Cancer	SNB-75	12	5	GI50	4.3
2301NS84	842815	Molar	-8.3	CNS Cancer	SNB-75	12	5	IC50	4.3
2301NS84	842815	Molar	-8.3	CNS Cancer	SNB-75	12	5	LC50	4.3
2301NS84	842815	Molar	-8.3	CNS Cancer	SNB-75	12	5	TGI	4.3
2301NS84	842815	Molar	-8.3	CNS Cancer	U251	12	9	GI50	5.18
2301NS84	842815	Molar	-8.3	CNS Cancer	U251	12	9	IC50	4.57
2301NS84	842815	Molar	-8.3	CNS Cancer	U251	12	9	LC50	4.3
2301NS84	842815	Molar	-8.3	CNS Cancer	U251	12	9	TGI	4.3
2301NS84	842815	Molar	-8.3	Melanoma	LOX IMVI	10	1	GI50	6.57
2301NS84	842815	Molar	-8.3	Melanoma	LOX IMVI	10	1	IC50	6.1
2301NS84	842815	Molar	-8.3	Melanoma	LOX IMVI	10	1	LC50	4.3
2301NS84	842815	Molar	-8.3	Melanoma	LOX IMVI	10	1	TGI	4.3
2301NS84	842815	Molar	-8.3	Melanoma	MALME-3M	10	2	GI50	8.1
2301NS84	842815	Molar	-8.3	Melanoma	MALME-3M	10	2	IC50	4.3
2301NS84	842815	Molar	-8.3	Melanoma	MALME-3M	10	2	LC50	4.3
2301NS84	842815	Molar	-8.3	Melanoma	MALME-3M	10	2	TGI	4.3
2301NS84	842815	Molar	-8.3	Melanoma	M14	10	14	GI50	6.41
2301NS84	842815	Molar	-8.3	Melanoma	M14	10	14	IC50	5.27
2301NS84	842815	Molar	-8.3	Melanoma	M14	10	14	LC50	4.3
2301NS84	842815	Molar	-8.3	Melanoma	M14	10	14	TGI	4.3
2301NS84	842815	Molar	-8.3	Melanoma	MDA-MB-435	5	11	GI50	6.59
2301NS84	842815	Molar	-8.3	Melanoma	MDA-MB-435	5	11	IC50	4.65
2301NS84	842815	Molar	-8.3	Melanoma	MDA-MB-435	5	11	LC50	4.3
2301NS84	842815	Molar	-8.3	Melanoma	MDA-MB-435	5	11	TGI	4.3
2301NS84	842815	Molar	-8.3	Melanoma	SK-MEL-2	10	5	GI50	4.3
2301NS84	842815	Molar	-8.3	Melanoma	SK-MEL-2	10	5	IC50	4.3
2301NS84	842815	Molar	-8.3	Melanoma	SK-MEL-2	10	5	LC50	4.3
2301NS84	842815	Molar	-8.3	Melanoma	SK-MEL-2	10	5	TGI	4.3
2301NS84	842815	Molar	-8.3	Melanoma	SK-MEL-28	10	8	GI50	5.17
2301NS84	842815	Molar	-8.3	Melanoma	SK-MEL-28	10	8	IC50	4.3
2301NS84	842815	Molar	-8.3	Melanoma	SK-MEL-28	10	8	LC50	4.3
2301NS84	842815	Molar	-8.3	Melanoma	SK-MEL-28	10	8	TGI	4.3
2301NS84	842815	Molar	-8.3	Melanoma	SK-MEL-5	10	7	GI50	6.8
2301NS84	842815	Molar	-8.3	Melanoma	SK-MEL-5	10	7	IC50	6.5
2301NS84	842815	Molar	-8.3	Melanoma	SK-MEL-5	10	7	LC50	4.3
2301NS84	842815	Molar	-8.3	Melanoma	SK-MEL-5	10	7	TGI	4.3
2301NS84	842815	Molar	-8.3	Melanoma	UACC-257	10	21	GI50	7.6
2301NS84	842815	Molar	-8.3	Melanoma	UACC-257	10	21	IC50	4.3
2301NS84	842815	Molar	-8.3	Melanoma	UACC-257	10	21	LC50	4.3
2301NS84	842815	Molar	-8.3	Melanoma	UACC-257	10	21	TGI	4.3
2301NS84	842815	Molar	-8.3	Melanoma	UACC-62	10	20	GI50
2301NS84	842815	Molar	-8.3	Melanoma	UACC-62	10	20	IC50	4.3
2301NS84	842815	Molar	-8.3	Melanoma	UACC-62	10	20	LC50	4.3
2301NS84	842815	Molar	-8.3	Melanoma	UACC-62	10	20	TGI	4.3
2301NS84	842815	Molar	-8.3	Ovarian Cancer	IGROV1	6	10	GI50	6.42
2301NS84	842815	Molar	-8.3	Ovarian Cancer	IGROV1	6	10	IC50	4.3
2301NS84	842815	Molar	-8.3	Ovarian Cancer	IGROV1	6	10	LC50	4.3
2301NS84	842815	Molar	-8.3	Ovarian Cancer	IGROV1	6	10	TGI	4.3
2301NS84	842815	Molar	-8.3	Ovarian Cancer	OVCAR-3	6	1	GI50	5.95
2301NS84	842815	Molar	-8.3	Ovarian Cancer	OVCAR-3	6	1	IC50	4.57
2301NS84	842815	Molar	-8.3	Ovarian Cancer	OVCAR-3	6	1	LC50	4.3
2301NS84	842815	Molar	-8.3	Ovarian Cancer	OVCAR-3	6	1	TGI	4.3
2301NS84	842815	Molar	-8.3	Ovarian Cancer	OVCAR-4	6	2	GI50	5.09
2301NS84	842815	Molar	-8.3	Ovarian Cancer	OVCAR-4	6	2	IC50	4.3
2301NS84	842815	Molar	-8.3	Ovarian Cancer	OVCAR-4	6	2	LC50	4.3
2301NS84	842815	Molar	-8.3	Ovarian Cancer	OVCAR-4	6	2	TGI	4.3
2301NS84	842815	Molar	-8.3	Ovarian Cancer	OVCAR-5	6	3	GI50	4.48
2301NS84	842815	Molar	-8.3	Ovarian Cancer	OVCAR-5	6	3	IC50	4.3
2301NS84	842815	Molar	-8.3	Ovarian Cancer	OVCAR-5	6	3	LC50	4.3
2301NS84	842815	Molar	-8.3	Ovarian Cancer	OVCAR-5	6	3	TGI	4.3
2301NS84	842815	Molar	-8.3	Ovarian Cancer	OVCAR-8	6	5	GI50	4.34
2301NS84	842815	Molar	-8.3	Ovarian Cancer	OVCAR-8	6	5	IC50	4.3
2301NS84	842815	Molar	-8.3	Ovarian Cancer	OVCAR-8	6	5	LC50	4.3
2301NS84	842815	Molar	-8.3	Ovarian Cancer	OVCAR-8	6	5	TGI	4.3
2301NS84	842815	Molar	-8.3	Ovarian Cancer	NCI/ADR-RES	5	2	GI50	4.3
2301NS84	842815	Molar	-8.3	Ovarian Cancer	NCI/ADR-RES	5	2	IC50	4.3
2301NS84	842815	Molar	-8.3	Ovarian Cancer	NCI/ADR-RES	5	2	LC50	4.3
2301NS84	842815	Molar	-8.3	Ovarian Cancer	NCI/ADR-RES	5	2	TGI	4.3
2301NS84	842815	Molar	-8.3	Ovarian Cancer	SK-OV-3	6	11	GI50	4.3
2301NS84	842815	Molar	-8.3	Ovarian Cancer	SK-OV-3	6	11	IC50	4.3
2301NS84	842815	Molar	-8.3	Ovarian Cancer	SK-OV-3	6	11	LC50	4.3
2301NS84	842815	Molar	-8.3	Ovarian Cancer	SK-OV-3	6	11	TGI	4.3
2301NS84	842815	Molar	-8.3	Renal Cancer	786-0	9	18	GI50	4.3
2301NS84	842815	Molar	-8.3	Renal Cancer	786-0	9	18	IC50	4.3
2301NS84	842815	Molar	-8.3	Renal Cancer	786-0	9	18	LC50	4.3
2301NS84	842815	Molar	-8.3	Renal Cancer	786-0	9	18	TGI	4.3
2301NS84	842815	Molar	-8.3	Renal Cancer	A498	9	13	GI50	5.84
2301NS84	842815	Molar	-8.3	Renal Cancer	A498	9	13	IC50	4.3
2301NS84	842815	Molar	-8.3	Renal Cancer	A498	9	13	LC50	4.3
2301NS84	842815	Molar	-8.3	Renal Cancer	A498	9	13	TGI	4.3
2301NS84	842815	Molar	-8.3	Renal Cancer	ACHN	9	23	GI50	6.01
2301NS84	842815	Molar	-8.3	Renal Cancer	ACHN	9	23	IC50	5.73
2301NS84	842815	Molar	-8.3	Renal Cancer	ACHN	9	23	LC50	4.3
2301NS84	842815	Molar	-8.3	Renal Cancer	ACHN	9	23	TGI	4.3
2301NS84	842815	Molar	-8.3	Renal Cancer	CAKI-1	9	15	GI50	7.03
2301NS84	842815	Molar	-8.3	Renal Cancer	CAKI-1	9	15	IC50	5.61
2301NS84	842815	Molar	-8.3	Renal Cancer	CAKI-1	9	15	LC50	4.3
2301NS84	842815	Molar	-8.3	Renal Cancer	CAKI-1	9	15	TGI	4.3
2301NS84	842815	Molar	-8.3	Renal Cancer	RXF 393	9	16	GI50	4.43
2301NS84	842815	Molar	-8.3	Renal Cancer	RXF 393	9	16	IC50	4.3
2301NS84	842815	Molar	-8.3	Renal Cancer	RXF 393	9	16	LC50	4.3
2301NS84	842815	Molar	-8.3	Renal Cancer	RXF 393	9	16	TGI	4.3
2301NS84	842815	Molar	-8.3	Renal Cancer	SN12C	9	8	GI50	6.14
2301NS84	842815	Molar	-8.3	Renal Cancer	SN12C	9	8	IC50	4.3
2301NS84	842815	Molar	-8.3	Renal Cancer	SN12C	9	8	LC50	4.3
2301NS84	842815	Molar	-8.3	Renal Cancer	SN12C	9	8	TGI	4.3
2301NS84	842815	Molar	-8.3	Renal Cancer	TK-10	9	24	GI50	5.33
2301NS84	842815	Molar	-8.3	Renal Cancer	TK-10	9	24	IC50	4.3
2301NS84	842815	Molar	-8.3	Renal Cancer	TK-10	9	24	LC50	4.3
2301NS84	842815	Molar	-8.3	Renal Cancer	TK-10	9	24	TGI	4.3
2301NS84	842815	Molar	-8.3	Renal Cancer	UO-31	9	4	GI50	5.81
2301NS84	842815	Molar	-8.3	Renal Cancer	UO-31	9	4	IC50	5.42
2301NS84	842815	Molar	-8.3	Renal Cancer	UO-31	9	4	LC50	4.3
2301NS84	842815	Molar	-8.3	Renal Cancer	UO-31	9	4	TGI	4.3
2301NS84	842815	Molar	-8.3	Prostate Cancer	PC-3	11	1	GI50	7.71
2301NS84	842815	Molar	-8.3	Prostate Cancer	PC-3	11	1	IC50	6.42
2301NS84	842815	Molar	-8.3	Prostate Cancer	PC-3	11	1	LC50	4.3
2301NS84	842815	Molar	-8.3	Prostate Cancer	PC-3	11	1	TGI	4.3
2301NS84	842815	Molar	-8.3	Prostate Cancer	DU-145	11	3	GI50	4.74
2301NS84	842815	Molar	-8.3	Prostate Cancer	DU-145	11	3	IC50	4.3
2301NS84	842815	Molar	-8.3	Prostate Cancer	DU-145	11	3	LC50	4.3
2301NS84	842815	Molar	-8.3	Prostate Cancer	DU-145	11	3	TGI	4.3
2301NS84	842815	Molar	-8.3	Breast Cancer	MCF7	5	1	GI50	7.63
2301NS84	842815	Molar	-8.3	Breast Cancer	MCF7	5	1	IC50	7.36
2301NS84	842815	Molar	-8.3	Breast Cancer	MCF7	5	1	LC50	4.3
2301NS84	842815	Molar	-8.3	Breast Cancer	MCF7	5	1	TGI	4.3
2301NS84	842815	Molar	-8.3	Breast Cancer	MDA-MB-231/ATCC	5	5	GI50	5.58
2301NS84	842815	Molar	-8.3	Breast Cancer	MDA-MB-231/ATCC	5	5	IC50	4.3
2301NS84	842815	Molar	-8.3	Breast Cancer	MDA-MB-231/ATCC	5	5	LC50	4.3
2301NS84	842815	Molar	-8.3	Breast Cancer	MDA-MB-231/ATCC	5	5	TGI	4.3
2301NS84	842815	Molar	-8.3	Breast Cancer	HS 578T	5	6	GI50	6.8
2301NS84	842815	Molar	-8.3	Breast Cancer	HS 578T	5	6	IC50	4.3
2301NS84	842815	Molar	-8.3	Breast Cancer	HS 578T	5	6	LC50	4.3
2301NS84	842815	Molar	-8.3	Breast Cancer	HS 578T	5	6	TGI	4.3
2301NS84	842815	Molar	-8.3	Breast Cancer	BT-549	5	13	GI50	4.3
2301NS84	842815	Molar	-8.3	Breast Cancer	BT-549	5	13	IC50	4.3
2301NS84	842815	Molar	-8.3	Breast Cancer	BT-549	5	13	LC50	4.3
2301NS84	842815	Molar	-8.3	Breast Cancer	BT-549	5	13	TGI	4.3
2301NS84	842815	Molar	-8.3	Breast Cancer	T-47D	5	14	GI50	7.04
2301NS84	842815	Molar	-8.3	Breast Cancer	T-47D	5	14	IC50	4.3
2301NS84	842815	Molar	-8.3	Breast Cancer	T-47D	5	14	LC50	4.3
2301NS84	842815	Molar	-8.3	Breast Cancer	T-47D	5	14	TGI	4.3
2301NS84	842815	Molar	-8.3	Breast Cancer	MDA-MB-468	5	18	GI50	7.72
2301NS84	842815	Molar	-8.3	Breast Cancer	MDA-MB-468	5	18	IC50	4.39
2301NS84	842815	Molar	-8.3	Breast Cancer	MDA-MB-468	5	18	LC50	4.3
2301NS84	842815	Molar	-8.3	Breast Cancer	MDA-MB-468	5	18	TGI	4.3

### Sheet: CPI-1612
EXPID	NSC	CONCUNIT	LCONC	PANEL	CELL	PANELNBR	CELLNBR	ENDPOINT	NLOGVALUE
2301NS84	842814	Molar	-8	Leukemia	CCRF-CEM	7	3	GI50	8
2301NS84	842814	Molar	-8	Leukemia	CCRF-CEM	7	3	IC50	6.87
2301NS84	842814	Molar	-8	Leukemia	CCRF-CEM	7	3	LC50	4
2301NS84	842814	Molar	-8	Leukemia	CCRF-CEM	7	3	TGI	4
2301NS84	842814	Molar	-8	Leukemia	HL-60(TB)	7	8	GI50	7.88
2301NS84	842814	Molar	-8	Leukemia	HL-60(TB)	7	8	IC50	4.81
2301NS84	842814	Molar	-8	Leukemia	HL-60(TB)	7	8	LC50	4
2301NS84	842814	Molar	-8	Leukemia	HL-60(TB)	7	8	TGI	4.6
2301NS84	842814	Molar	-8	Leukemia	K-562	7	5	GI50	8
2301NS84	842814	Molar	-8	Leukemia	K-562	7	5	IC50	8
2301NS84	842814	Molar	-8	Leukemia	K-562	7	5	LC50	4
2301NS84	842814	Molar	-8	Leukemia	K-562	7	5	TGI	4
2301NS84	842814	Molar	-8	Leukemia	MOLT-4	7	6	GI50	8
2301NS84	842814	Molar	-8	Leukemia	MOLT-4	7	6	IC50	7.68
2301NS84	842814	Molar	-8	Leukemia	MOLT-4	7	6	LC50	4
2301NS84	842814	Molar	-8	Leukemia	MOLT-4	7	6	TGI	4.53
2301NS84	842814	Molar	-8	Leukemia	RPMI-8226	7	10	GI50	8
2301NS84	842814	Molar	-8	Leukemia	RPMI-8226	7	10	IC50	7.9
2301NS84	842814	Molar	-8	Leukemia	RPMI-8226	7	10	LC50	4
2301NS84	842814	Molar	-8	Leukemia	RPMI-8226	7	10	TGI	4.56
2301NS84	842814	Molar	-8	Leukemia	SR	7	19	GI50	5.73
2301NS84	842814	Molar	-8	Leukemia	SR	7	19	IC50	4.25
2301NS84	842814	Molar	-8	Leukemia	SR	7	19	LC50	4
2301NS84	842814	Molar	-8	Leukemia	SR	7	19	TGI	4
2301NS84	842814	Molar	-8	Non-Small Cell Lung Cancer	A549/ATCC	1	4	GI50	5.48
2301NS84	842814	Molar	-8	Non-Small Cell Lung Cancer	A549/ATCC	1	4	IC50	4.72
2301NS84	842814	Molar	-8	Non-Small Cell Lung Cancer	A549/ATCC	1	4	LC50	4
2301NS84	842814	Molar	-8	Non-Small Cell Lung Cancer	A549/ATCC	1	4	TGI	4
2301NS84	842814	Molar	-8	Non-Small Cell Lung Cancer	EKVX	1	8	GI50	5.82
2301NS84	842814	Molar	-8	Non-Small Cell Lung Cancer	EKVX	1	8	IC50	4
2301NS84	842814	Molar	-8	Non-Small Cell Lung Cancer	EKVX	1	8	LC50	4
2301NS84	842814	Molar	-8	Non-Small Cell Lung Cancer	EKVX	1	8	TGI	4
2301NS84	842814	Molar	-8	Non-Small Cell Lung Cancer	HOP-62	1	26	GI50	5.72
2301NS84	842814	Molar	-8	Non-Small Cell Lung Cancer	HOP-62	1	26	IC50	4
2301NS84	842814	Molar	-8	Non-Small Cell Lung Cancer	HOP-62	1	26	LC50	4
2301NS84	842814	Molar	-8	Non-Small Cell Lung Cancer	HOP-62	1	26	TGI	4
2301NS84	842814	Molar	-8	Non-Small Cell Lung Cancer	HOP-92	1	29	GI50	5.79
2301NS84	842814	Molar	-8	Non-Small Cell Lung Cancer	HOP-92	1	29	IC50	4
2301NS84	842814	Molar	-8	Non-Small Cell Lung Cancer	HOP-92	1	29	LC50	4
2301NS84	842814	Molar	-8	Non-Small Cell Lung Cancer	HOP-92	1	29	TGI	4
2301NS84	842814	Molar	-8	Non-Small Cell Lung Cancer	NCI-H23	1	1	GI50	7.48
2301NS84	842814	Molar	-8	Non-Small Cell Lung Cancer	NCI-H23	1	1	IC50	6.07
2301NS84	842814	Molar	-8	Non-Small Cell Lung Cancer	NCI-H23	1	1	LC50	4
2301NS84	842814	Molar	-8	Non-Small Cell Lung Cancer	NCI-H23	1	1	TGI	4
2301NS84	842814	Molar	-8	Non-Small Cell Lung Cancer	NCI-H322M	1	17	GI50	6.54
2301NS84	842814	Molar	-8	Non-Small Cell Lung Cancer	NCI-H322M	1	17	IC50	4
2301NS84	842814	Molar	-8	Non-Small Cell Lung Cancer	NCI-H322M	1	17	LC50	4
2301NS84	842814	Molar	-8	Non-Small Cell Lung Cancer	NCI-H322M	1	17	TGI	4
2301NS84	842814	Molar	-8	Non-Small Cell Lung Cancer	NCI-H460	1	21	GI50	4.85
2301NS84	842814	Molar	-8	Non-Small Cell Lung Cancer	NCI-H460	1	21	IC50	4.68
2301NS84	842814	Molar	-8	Non-Small Cell Lung Cancer	NCI-H460	1	21	LC50	4
2301NS84	842814	Molar	-8	Non-Small Cell Lung Cancer	NCI-H460	1	21	TGI	4
2301NS84	842814	Molar	-8	Non-Small Cell Lung Cancer	NCI-H522	1	3	GI50	6.94
2301NS84	842814	Molar	-8	Non-Small Cell Lung Cancer	NCI-H522	1	3	IC50	4
2301NS84	842814	Molar	-8	Non-Small Cell Lung Cancer	NCI-H522	1	3	LC50	4
2301NS84	842814	Molar	-8	Non-Small Cell Lung Cancer	NCI-H522	1	3	TGI	4
2301NS84	842814	Molar	-8	Colon Cancer	COLO 205	4	10	GI50	7.61
2301NS84	842814	Molar	-8	Colon Cancer	COLO 205	4	10	IC50	6.38
2301NS84	842814	Molar	-8	Colon Cancer	COLO 205	4	10	LC50	4
2301NS84	842814	Molar	-8	Colon Cancer	COLO 205	4	10	TGI	4
2301NS84	842814	Molar	-8	Colon Cancer	HCC-2998	4	2	GI50	6.96
2301NS84	842814	Molar	-8	Colon Cancer	HCC-2998	4	2	IC50	4.47
2301NS84	842814	Molar	-8	Colon Cancer	HCC-2998	4	2	LC50	4
2301NS84	842814	Molar	-8	Colon Cancer	HCC-2998	4	2	TGI	4
2301NS84	842814	Molar	-8	Colon Cancer	HCT-116	4	3	GI50	4.95
2301NS84	842814	Molar	-8	Colon Cancer	HCT-116	4	3	IC50	4.73
2301NS84	842814	Molar	-8	Colon Cancer	HCT-116	4	3	LC50	4
2301NS84	842814	Molar	-8	Colon Cancer	HCT-116	4	3	TGI	4
2301NS84	842814	Molar	-8	Colon Cancer	HCT-15	4	15	GI50	7.79
2301NS84	842814	Molar	-8	Colon Cancer	HCT-15	4	15	IC50	7.27
2301NS84	842814	Molar	-8	Colon Cancer	HCT-15	4	15	LC50	4
2301NS84	842814	Molar	-8	Colon Cancer	HCT-15	4	15	TGI	4
2301NS84	842814	Molar	-8	Colon Cancer	HT29	4	1	GI50	7.31
2301NS84	842814	Molar	-8	Colon Cancer	HT29	4	1	IC50	6.36
2301NS84	842814	Molar	-8	Colon Cancer	HT29	4	1	LC50	4
2301NS84	842814	Molar	-8	Colon Cancer	HT29	4	1	TGI	4
2301NS84	842814	Molar	-8	Colon Cancer	KM12	4	17	GI50	6.69
2301NS84	842814	Molar	-8	Colon Cancer	KM12	4	17	IC50	5.49
2301NS84	842814	Molar	-8	Colon Cancer	KM12	4	17	LC50	4
2301NS84	842814	Molar	-8	Colon Cancer	KM12	4	17	TGI	4
2301NS84	842814	Molar	-8	Colon Cancer	SW-620	4	9	GI50	6.38
2301NS84	842814	Molar	-8	Colon Cancer	SW-620	4	9	IC50	5.17
2301NS84	842814	Molar	-8	Colon Cancer	SW-620	4	9	LC50	4
2301NS84	842814	Molar	-8	Colon Cancer	SW-620	4	9	TGI	4
2301NS84	842814	Molar	-8	CNS Cancer	SF-268	12	14	GI50	6.16
2301NS84	842814	Molar	-8	CNS Cancer	SF-268	12	14	IC50	4.1
2301NS84	842814	Molar	-8	CNS Cancer	SF-268	12	14	LC50	4
2301NS84	842814	Molar	-8	CNS Cancer	SF-268	12	14	TGI	4
2301NS84	842814	Molar	-8	CNS Cancer	SF-295	12	15	GI50	8
2301NS84	842814	Molar	-8	CNS Cancer	SF-295	12	15	IC50	5.38
2301NS84	842814	Molar	-8	CNS Cancer	SF-295	12	15	LC50	4
2301NS84	842814	Molar	-8	CNS Cancer	SF-295	12	15	TGI	4
2301NS84	842814	Molar	-8	CNS Cancer	SF-539	12	16	GI50	5.68
2301NS84	842814	Molar	-8	CNS Cancer	SF-539	12	16	IC50	4
2301NS84	842814	Molar	-8	CNS Cancer	SF-539	12	16	LC50	4
2301NS84	842814	Molar	-8	CNS Cancer	SF-539	12	16	TGI	4
2301NS84	842814	Molar	-8	CNS Cancer	SNB-19	12	2	GI50	7.02
2301NS84	842814	Molar	-8	CNS Cancer	SNB-19	12	2	IC50	4
2301NS84	842814	Molar	-8	CNS Cancer	SNB-19	12	2	LC50	4
2301NS84	842814	Molar	-8	CNS Cancer	SNB-19	12	2	TGI	4
2301NS84	842814	Molar	-8	CNS Cancer	SNB-75	12	5	GI50	4
2301NS84	842814	Molar	-8	CNS Cancer	SNB-75	12	5	IC50	4
2301NS84	842814	Molar	-8	CNS Cancer	SNB-75	12	5	LC50	4
2301NS84	842814	Molar	-8	CNS Cancer	SNB-75	12	5	TGI	4
2301NS84	842814	Molar	-8	CNS Cancer	U251	12	9	GI50	5.63
2301NS84	842814	Molar	-8	CNS Cancer	U251	12	9	IC50	4.54
2301NS84	842814	Molar	-8	CNS Cancer	U251	12	9	LC50	4
2301NS84	842814	Molar	-8	CNS Cancer	U251	12	9	TGI	4
2301NS84	842814	Molar	-8	Melanoma	LOX IMVI	10	1	GI50	7.35
2301NS84	842814	Molar	-8	Melanoma	LOX IMVI	10	1	IC50	6.89
2301NS84	842814	Molar	-8	Melanoma	LOX IMVI	10	1	LC50	4
2301NS84	842814	Molar	-8	Melanoma	LOX IMVI	10	1	TGI	4
2301NS84	842814	Molar	-8	Melanoma	MALME-3M	10	2	GI50	8
2301NS84	842814	Molar	-8	Melanoma	MALME-3M	10	2	IC50	4
2301NS84	842814	Molar	-8	Melanoma	MALME-3M	10	2	LC50	4
2301NS84	842814	Molar	-8	Melanoma	MALME-3M	10	2	TGI	4
2301NS84	842814	Molar	-8	Melanoma	M14	10	14	GI50	7.67
2301NS84	842814	Molar	-8	Melanoma	M14	10	14	IC50	4.35
2301NS84	842814	Molar	-8	Melanoma	M14	10	14	LC50	4
2301NS84	842814	Molar	-8	Melanoma	M14	10	14	TGI	4
2301NS84	842814	Molar	-8	Melanoma	MDA-MB-435	5	11	GI50	7.32
2301NS84	842814	Molar	-8	Melanoma	MDA-MB-435	5	11	IC50	4.3
2301NS84	842814	Molar	-8	Melanoma	MDA-MB-435	5	11	LC50	4
2301NS84	842814	Molar	-8	Melanoma	MDA-MB-435	5	11	TGI	4
2301NS84	842814	Molar	-8	Melanoma	SK-MEL-2	10	5	GI50	6.07
2301NS84	842814	Molar	-8	Melanoma	SK-MEL-2	10	5	IC50	4
2301NS84	842814	Molar	-8	Melanoma	SK-MEL-2	10	5	LC50	4
2301NS84	842814	Molar	-8	Melanoma	SK-MEL-2	10	5	TGI	4
2301NS84	842814	Molar	-8	Melanoma	SK-MEL-28	10	8	GI50	4.85
2301NS84	842814	Molar	-8	Melanoma	SK-MEL-28	10	8	IC50	4
2301NS84	842814	Molar	-8	Melanoma	SK-MEL-28	10	8	LC50	4
2301NS84	842814	Molar	-8	Melanoma	SK-MEL-28	10	8	TGI	4
2301NS84	842814	Molar	-8	Melanoma	SK-MEL-5	10	7	GI50	8
2301NS84	842814	Molar	-8	Melanoma	SK-MEL-5	10	7	IC50	7.58
2301NS84	842814	Molar	-8	Melanoma	SK-MEL-5	10	7	LC50	4
2301NS84	842814	Molar	-8	Melanoma	SK-MEL-5	10	7	TGI	4.48
2301NS84	842814	Molar	-8	Melanoma	UACC-257	10	21	GI50
2301NS84	842814	Molar	-8	Melanoma	UACC-257	10	21	IC50	4
2301NS84	842814	Molar	-8	Melanoma	UACC-257	10	21	LC50	4
2301NS84	842814	Molar	-8	Melanoma	UACC-257	10	21	TGI	4
2301NS84	842814	Molar	-8	Melanoma	UACC-62	10	20	GI50	4
2301NS84	842814	Molar	-8	Melanoma	UACC-62	10	20	IC50	4
2301NS84	842814	Molar	-8	Melanoma	UACC-62	10	20	LC50	4
2301NS84	842814	Molar	-8	Melanoma	UACC-62	10	20	TGI	4
2301NS84	842814	Molar	-8	Ovarian Cancer	IGROV1	6	10	GI50	7.12
2301NS84	842814	Molar	-8	Ovarian Cancer	IGROV1	6	10	IC50	4.24
2301NS84	842814	Molar	-8	Ovarian Cancer	IGROV1	6	10	LC50	4
2301NS84	842814	Molar	-8	Ovarian Cancer	IGROV1	6	10	TGI	4
2301NS84	842814	Molar	-8	Ovarian Cancer	OVCAR-3	6	1	GI50	6.73
2301NS84	842814	Molar	-8	Ovarian Cancer	OVCAR-3	6	1	IC50	4.62
2301NS84	842814	Molar	-8	Ovarian Cancer	OVCAR-3	6	1	LC50	4
2301NS84	842814	Molar	-8	Ovarian Cancer	OVCAR-3	6	1	TGI	4
2301NS84	842814	Molar	-8	Ovarian Cancer	OVCAR-4	6	2	GI50	5.69
2301NS84	842814	Molar	-8	Ovarian Cancer	OVCAR-4	6	2	IC50	4
2301NS84	842814	Molar	-8	Ovarian Cancer	OVCAR-4	6	2	LC50	4
2301NS84	842814	Molar	-8	Ovarian Cancer	OVCAR-4	6	2	TGI	4
2301NS84	842814	Molar	-8	Ovarian Cancer	OVCAR-5	6	3	GI50	4
2301NS84	842814	Molar	-8	Ovarian Cancer	OVCAR-5	6	3	IC50	4
2301NS84	842814	Molar	-8	Ovarian Cancer	OVCAR-5	6	3	LC50	4
2301NS84	842814	Molar	-8	Ovarian Cancer	OVCAR-5	6	3	TGI	4
2301NS84	842814	Molar	-8	Ovarian Cancer	OVCAR-8	6	5	GI50	4.39
2301NS84	842814	Molar	-8	Ovarian Cancer	OVCAR-8	6	5	IC50	4
2301NS84	842814	Molar	-8	Ovarian Cancer	OVCAR-8	6	5	LC50	4
2301NS84	842814	Molar	-8	Ovarian Cancer	OVCAR-8	6	5	TGI	4
2301NS84	842814	Molar	-8	Ovarian Cancer	NCI/ADR-RES	5	2	GI50	5.19
2301NS84	842814	Molar	-8	Ovarian Cancer	NCI/ADR-RES	5	2	IC50	4.53
2301NS84	842814	Molar	-8	Ovarian Cancer	NCI/ADR-RES	5	2	LC50	4
2301NS84	842814	Molar	-8	Ovarian Cancer	NCI/ADR-RES	5	2	TGI	4
2301NS84	842814	Molar	-8	Ovarian Cancer	SK-OV-3	6	11	GI50	4
2301NS84	842814	Molar	-8	Ovarian Cancer	SK-OV-3	6	11	IC50	4
2301NS84	842814	Molar	-8	Ovarian Cancer	SK-OV-3	6	11	LC50	4
2301NS84	842814	Molar	-8	Ovarian Cancer	SK-OV-3	6	11	TGI	4
2301NS84	842814	Molar	-8	Renal Cancer	786-0	9	18	GI50	4.26
2301NS84	842814	Molar	-8	Renal Cancer	786-0	9	18	IC50	4
2301NS84	842814	Molar	-8	Renal Cancer	786-0	9	18	LC50	4
2301NS84	842814	Molar	-8	Renal Cancer	786-0	9	18	TGI	4
2301NS84	842814	Molar	-8	Renal Cancer	A498	9	13	GI50	7.53
2301NS84	842814	Molar	-8	Renal Cancer	A498	9	13	IC50	4
2301NS84	842814	Molar	-8	Renal Cancer	A498	9	13	LC50	4
2301NS84	842814	Molar	-8	Renal Cancer	A498	9	13	TGI	4
2301NS84	842814	Molar	-8	Renal Cancer	ACHN	9	23	GI50	7.89
2301NS84	842814	Molar	-8	Renal Cancer	ACHN	9	23	IC50	7.51
2301NS84	842814	Molar	-8	Renal Cancer	ACHN	9	23	LC50	4
2301NS84	842814	Molar	-8	Renal Cancer	ACHN	9	23	TGI	4
2301NS84	842814	Molar	-8	Renal Cancer	CAKI-1	9	15	GI50	8
2301NS84	842814	Molar	-8	Renal Cancer	CAKI-1	9	15	IC50
2301NS84	842814	Molar	-8	Renal Cancer	CAKI-1	9	15	LC50	4
2301NS84	842814	Molar	-8	Renal Cancer	CAKI-1	9	15	TGI	4
2301NS84	842814	Molar	-8	Renal Cancer	RXF 393	9	16	GI50	4.26
2301NS84	842814	Molar	-8	Renal Cancer	RXF 393	9	16	IC50	4
2301NS84	842814	Molar	-8	Renal Cancer	RXF 393	9	16	LC50	4
2301NS84	842814	Molar	-8	Renal Cancer	RXF 393	9	16	TGI	4
2301NS84	842814	Molar	-8	Renal Cancer	SN12C	9	8	GI50	6.65
2301NS84	842814	Molar	-8	Renal Cancer	SN12C	9	8	IC50	4
2301NS84	842814	Molar	-8	Renal Cancer	SN12C	9	8	LC50	4
2301NS84	842814	Molar	-8	Renal Cancer	SN12C	9	8	TGI	4
2301NS84	842814	Molar	-8	Renal Cancer	TK-10	9	24	GI50	6.88
2301NS84	842814	Molar	-8	Renal Cancer	TK-10	9	24	IC50	4
2301NS84	842814	Molar	-8	Renal Cancer	TK-10	9	24	LC50	4
2301NS84	842814	Molar	-8	Renal Cancer	TK-10	9	24	TGI	4
2301NS84	842814	Molar	-8	Renal Cancer	UO-31	9	4	GI50	8
2301NS84	842814	Molar	-8	Renal Cancer	UO-31	9	4	IC50	7.55
2301NS84	842814	Molar	-8	Renal Cancer	UO-31	9	4	LC50	4
2301NS84	842814	Molar	-8	Renal Cancer	UO-31	9	4	TGI	4
2301NS84	842814	Molar	-8	Prostate Cancer	PC-3	11	1	GI50	8
2301NS84	842814	Molar	-8	Prostate Cancer	PC-3	11	1	IC50	6.35
2301NS84	842814	Molar	-8	Prostate Cancer	PC-3	11	1	LC50	4
2301NS84	842814	Molar	-8	Prostate Cancer	PC-3	11	1	TGI	4
2301NS84	842814	Molar	-8	Prostate Cancer	DU-145	11	3	GI50	4.67
2301NS84	842814	Molar	-8	Prostate Cancer	DU-145	11	3	IC50	4
2301NS84	842814	Molar	-8	Prostate Cancer	DU-145	11	3	LC50	4
2301NS84	842814	Molar	-8	Prostate Cancer	DU-145	11	3	TGI	4
2301NS84	842814	Molar	-8	Breast Cancer	MCF7	5	1	GI50	8
2301NS84	842814	Molar	-8	Breast Cancer	MCF7	5	1	IC50	8
2301NS84	842814	Molar	-8	Breast Cancer	MCF7	5	1	LC50	4
2301NS84	842814	Molar	-8	Breast Cancer	MCF7	5	1	TGI	4
2301NS84	842814	Molar	-8	Breast Cancer	MDA-MB-231/ATCC	5	5	GI50
2301NS84	842814	Molar	-8	Breast Cancer	MDA-MB-231/ATCC	5	5	IC50	4
2301NS84	842814	Molar	-8	Breast Cancer	MDA-MB-231/ATCC	5	5	LC50	4
2301NS84	842814	Molar	-8	Breast Cancer	MDA-MB-231/ATCC	5	5	TGI	4
2301NS84	842814	Molar	-8	Breast Cancer	HS 578T	5	6	GI50	7.85
2301NS84	842814	Molar	-8	Breast Cancer	HS 578T	5	6	IC50	4
2301NS84	842814	Molar	-8	Breast Cancer	HS 578T	5	6	LC50	4
2301NS84	842814	Molar	-8	Breast Cancer	HS 578T	5	6	TGI	4
2301NS84	842814	Molar	-8	Breast Cancer	BT-549	5	13	GI50	4
2301NS84	842814	Molar	-8	Breast Cancer	BT-549	5	13	IC50	4
2301NS84	842814	Molar	-8	Breast Cancer	BT-549	5	13	LC50	4
2301NS84	842814	Molar	-8	Breast Cancer	BT-549	5	13	TGI	4
2301NS84	842814	Molar	-8	Breast Cancer	T-47D	5	14	GI50	7.94
2301NS84	842814	Molar	-8	Breast Cancer	T-47D	5	14	IC50	4.37
2301NS84	842814	Molar	-8	Breast Cancer	T-47D	5	14	LC50	4
2301NS84	842814	Molar	-8	Breast Cancer	T-47D	5	14	TGI	4
2301NS84	842814	Molar	-8	Breast Cancer	MDA-MB-468	5	18	GI50	8
2301NS84	842814	Molar	-8	Breast Cancer	MDA-MB-468	5	18	IC50	4
2301NS84	842814	Molar	-8	Breast Cancer	MDA-MB-468	5	18	LC50	4
2301NS84	842814	Molar	-8	Breast Cancer	MDA-MB-468	5	18	TGI	4

### Sheet: COMPARE Heat map data
VALUES GI50 AVGDATA	CellLine	A-485 -4.0 GI50 AVGDATA	iP300w -4.3 GI50 AVGDATA	CPI-1612 -4.0 GI50 AVGDATA	inobrodib -4.0 GI50 AVGDATA	FT-6876 -4.0 GI50 AVGDATA	JQ-1 -4.0 GI50 AVGDATA
Small Cell Lung	DMS114
Small Cell Lung	DMS273
Leukemia	CCRF-CEM	-6.08	-7.26	-8	-5.33	-5.18	-6.11
Leukemia	HL-60(TB)	-5.6	-6.66	-7.88	-6.07	-5.5	-7.52
Leukemia	K-562	-5.96	-7.08	-8	-5.55	-5.3	-7.24
Leukemia	MOLT-4	-6.46	-7.63	-8	-4.77	-4.84	-5.74
Leukemia	RPMI-8226	-6.24	-7.51	-8	-6.15	-5.42	-7.4
Leukemia	SR	-5.09	-4.75	-5.73	-6.12	-4.86	-7.35
Non-SmallCellLung	A549/ATCC	-4.86	-5.5	-5.48	-4.93	-4.56	-6.5
Non-SmallCellLung	EKVX	-4.93	-5.25	-5.82	-5.4	-4.75	-5.93
Non-SmallCellLung	HOP-18
Non-SmallCellLung	HOP-62	-4.81	-5.04	-5.71	-5.35	-4.95	-6.92
Non-SmallCellLung	HOP-92	-5.21	-6.22	-5.79	-5.69	-5.79	-7.74
Non-SmallCellLung	NCI-H226				-5.37	-4.85	-4.99
Non-SmallCellLung	NCI-H23	-5.54	-6.46	-7.48	-4.88		-6.55
Non-SmallCellLung	NCI-H322M	-5	-5.93	-6.54	-4.94	-4.82	-6.53
Non-SmallCellLung	NCI-H460	-4.56	-4.84	-4.84	-4.58	-4.63	-6.22
Non-SmallCellLung	NCI-H522	-5.35	-6.24	-6.94	-5.53	-4.95	-7.25
Non-SmallCellLung	LXFL529
Colon	COLO205	-6.03	-6.48	-7.61	-5.67	-5.31	-6.84
Colon	DLD-1
Colon	HCC-2998	-5.41	-6.6	-6.96	-5.38	-5.08	-6.54
Colon	HCT-116	-4.78	-4.99	-4.95	-5	-4.75	-6.51
Colon	HCT-15	-5.58	-5.58	-7.79	-5.33	-4.79	-6.8
Colon	HT29	-5.3	-6.46	-7.31	-5.59	-5.26	-7.01
Colon	KM12	-5.26	-5.92	-6.69	-4.86	-4.79	-6.02
Colon	KM20L2
Colon	SW-620	-4.98	-5.47	-6.38	-4.72	-4.33	-5.39
CNS	SF-268	-5.26	-6.14	-6.17	-4.83	-4.56	-5.33
CNS	SF-295	-5.82	-6.64	-8	-5.17	-4.93	-6.74
CNS	SF-539	-5.17	-5.75	-5.68	-5.01	-4.8	-6.34
CNS	SNB-19	-5.25	-6.46	-7.02	-5.03	-4.9	-6.38
CNS	SNB-75	-4.43	-4.3	-4	-7.96	-6.37	-7.6
CNS	SNB-78
CNS	U251	-4.87	-5.18	-5.63	-4.99	-4.77	-5.91
CNS	XF498
Melanoma	LOXIMVI	-5.38	-6.57	-7.35	-5.38	-5.99	-7.17
Melanoma	MALME-3M	-6.87	-8.1	-8	-5.76	-5.21	-5.32
Melanoma	M14	-5.32	-6.41	-7.67	-5.73	-5.23	-6.11
Melanoma	MDA-MB-435	-5.5	-6.59	-7.32	-5.1	-5.07	-6.87
Melanoma	M19-MEL
Melanoma	SK-MEL-2	-4.87	-4.3	-6.07	-4.94	-4.46	-5.27
Melanoma	SK-MEL-28	-4.63	-5.17	-4.85	-4.93	-4.88	-6.4
Melanoma	SK-MEL-5	-5.93	-6.8	-8	-5.24	-4.99	-6.47
Melanoma	UACC-257	-6.33	-7.6		-5.59	-4.83	-6.83
Melanoma	UACC-62	-5.45		-4	-5.6	-5.68	-7.16
Ovarian	IGROV1	-5.27	-6.42	-7.12	-5.34	-4.68	-6.19
Ovarian	OVCAR-3	-5.24	-5.95	-6.73	-4.98	-4.88	-6.3
Ovarian	OVCAR-4	-5.08	-5.09	-5.69	-6.11	-5.17	-6.82
Ovarian	OVCAR-5	-4.72	-4.48	-4	-4.77	-4.51	-4.98
Ovarian	OVCAR-8	-4.46	-4.34	-4.39	-4.99	-4.55	-6.21
Ovarian	NCI/ADR-RES	-4.32	-4.3	-5.19	-4.87	-4.19	-6.4
Ovarian	SK-OV-3	-4	-4.3	-4	-5.39	-4.77	-6.49
Renal	786-0	-4.27	-4.3	-4.26		-5.25	-6.08
Renal	A498	-5.46	-5.84	-7.53	-5.22	-4.91	-7.21
Renal	ACHN	-6.01	-6.01	-7.89	-5.32	-4.77	-6.3
Renal	CAKI-1	-6.57	-7.04	-8	-6.19	-5.74	-7.27
Renal	RXF393	-4.33	-4.43	-4.26	-5.32	-4.91	-6.13
Renal	RXF-631
Renal	SN12C	-5.17	-6.14	-6.65	-4.99	-4.76	-5.71
Renal	TK-10	-5.17	-5.33	-6.88	-5.61	-5.24	-7.23
Renal	UO-31	-6.21	-5.81	-8	-5.79	-5.54	-7.52
Prostate	PC-3	-6.4	-7.71	-8	-5.46	-5.25	-5.96
Prostate	DU-145	-4.77	-4.74	-4.67	-4.77	-4.03	-5.07
Breast	MCF7	-6.45	-7.63	-8	-6.2	-6.94	-7.22
Breast	MDA-MB-231/ATCC	-4.62	-5.58		-5.07	-4.8	-6.52
Breast	HS578T	-5.82	-6.8	-7.86	-5.68	-5.49	-7.25
Breast	MDA-N
Breast	BT-549	-4	-4.3	-4	-4.99	-4.31	-5.51
Breast	T-47D	-5.72	-7.04	-7.93	-5.69	-5.5	-6.67
Breast	MDA-MB-468	-6.46	-7.71	-8	-5.4	-5.42	-6.95

### Sheet: COMPARE Matrix
CORRELATION		A-485 -4.0 GI50 AVGDATA	iP300w -4.3 GI50 AVGDATA	CPI-1612 -4.0 GI50 AVGDATA	inobrodib -4.0 GI50 AVGDATA	FT-6876 -4.0 GI50 AVGDATA	JQ-1 -4.0 GI50 AVGDATA
S 760183 -4.0 GI50 AVGDATA		0.26	0.24	0.29	0.61	0.66	1
S 818619 -4.0 GI50 AVGDATA		0.27	0.18	0.15	1	0.76	0.61
S 828853 -4.0 GI50 AVGDATA		0.46	0.46	0.35	0.76	1	0.66
S 842814 -4.0 GI50 AVGDATA		0.87	0.88	1	0.15	0.35	0.29
S 842815 -4.3 GI50 AVGDATA		0.91	1	0.88	0.18	0.46	0.24
S 842816 -4.0 GI50 AVGDATA		1	0.91	0.87	0.27	0.46	0.26
