## Supplementary material for "Comparative analysis of drug-like EP300/CREBBP acetyltransferase inhibitors": Table S2

### Sheet: Table S2
		ratios													ratios normalized to largest mean (vehicle or 500 nM)
Peptide	Figure notation	vehicle			5 nM CPI-1612			50 nM CPI-1612			500 nM CPI-1612				vehicle			5 nM CPI-1612			50 nM CPI-1612			500 nM CPI-1612
KSTGGKAPR(H3_9_17)		Rep1 ratio	Rep2 ratio	Rep3 ratio	Rep1 ratio	Rep2 ratio	Rep3 ratio	Rep1 ratio	Rep2 ratio	Rep3 ratio	Rep1 ratio	Rep2 ratio	Rep3 ratio		Rep1 norm	Rep2 norm	Rep3 norm	Rep1 norm	Rep2 norm	Rep3 norm	Rep1 norm	Rep2 norm	Rep3 norm	Rep1 norm	Rep2 norm	Rep3 norm
H3_9_17 K9ac	K9Ac	0.024509	0.018916	0.026295	-	0.038937	0.034484	0.037332	0.009756	0.020193	0.036909	0.021922	0.013828		101.195	78.1018	108.569	-	160.766	142.38	154.139	40.2813	83.3744	152.393	90.5132	57.0941
H3_9_17 K14ac + H3_9_17 K9me1K14ac +H3_9_17 K9me2K14ac + H3_9_17 K9me1K14ac	K14Ac	0.18345	0.1907	0.206337	0.181398	0.178538	0.184956	0.178616	0.195053	0.167298	0.199398	0.171174	0.205516		94.8083	98.5552	106.636	93.7478	92.2698	95.5866	92.3101	100.805	86.4609	103.05	88.464	106.212
KQLATKAAR(H3_18_26)
H3_18_26 K18ac	K18Ac	0.018264	0.016325	0.025693	0.00628	0.005271	0.003365	0.000269	0.000491	0.000655	0.000525	0.000379	0.000315		90.8928	81.2432	127.864	31.2531	26.2317	16.7463	1.33871	2.44352	3.25968	2.61272	1.88614	1.56763
H3_18_26 K23ac	K23Ac	0.188699	0.179038	0.196173	0.213342	0.216511	0.184187	0.207034	0.313494	0.292929	0.297673	0.356989	0.30483		99.5659	101.444	98.9898	35.6403	36.926	32.7267	0.0166973	17.3986	15.4533	3.18918	7.10469	0.0166973
H3_18_26 K18acK23ac	K18K23Ac	0.011926	0.012151	0.011857	0.004269	0.004423	0.00392	2e-06	0.002084	0.001851	0.000382	0.000851	2e-06		58.9997	55.979	61.3365	66.7047	67.6955	57.5889	64.7324	98.0187	91.5888	93.0721	111.618	95.3098
